# Prolonged partner separation erodes nucleus accumbens transcriptional signatures of pair bonding in male prairie voles

**DOI:** 10.1101/2021.07.14.452355

**Authors:** Julie M. Sadino, Xander G. Bradeen, Conor J. Kelly, Liza E. Brusman, Deena M. Walker, Zoe R. Donaldson

## Abstract

The loss of a spouse is often cited as the most traumatic event in a person’s life. However, for most people, the severity of grief and its maladaptive effects subside over time via an understudied adaptive process. Like humans, socially monogamous prairie voles (*Microtus ochrogaster*) form opposite-sex pair bonds, and upon partner separation, show stress phenotypes that diminish over time. We test the hypothesis that extended partner separation diminishes pair bond-associated behaviors and causes pair bond transcriptional signatures to erode. Pairs were cohoused for 2 weeks and then either remained paired or were separated for 48hrs or 4wks before collecting fresh nucleus accumbens tissue for RNAseq. In a separate cohort, we assessed partner preference and selective aggression at these time points, finding that these behaviors persist despite prolonged separation in both same-sex and opposite-sex paired voles. Opposite-sex pair bonding led to changes in accumbal transcription that were stably maintained while animals remained paired but eroded following prolonged partner separation. Eroded genes are associated with gliogenesis and myelination, suggesting a previously undescribed role for glia in pair bonding and loss. Further, we pioneered neuron-specific translating ribosomal affinity purification in voles. Neuronally-enriched transcriptional changes revealed dopaminergic-, mitochondrial-, and steroid hormone signaling-associated gene clusters sensitive to acute pair bond disruption and loss adaptation. Our results suggest that partner separation erodes transcriptomic signatures of pair bonding despite core behavioral features of the bond remaining intact, revealing potential molecular processes priming a vole to be able to form a new bond.
