## Supplemental Table 1 for "Prolonged partner separation erodes nucleus accumbens transcriptional signatures of pair bonding in male prairie voles"

### Sheet: Behavior stats
Experiment	Pairing Type (OS or SS)	Measurement	Statistical Test	Comparison	° of freedom, error	F or T or Chi Sq	p	*	Eta or correlation	Group Size	Residuals	Fig.	Notes			Signif. codes: 0 ‘***’ 0.001 ‘**’ 0.01 ‘*’ 0.05 ‘.’ 0.1 ‘ ’ 1
Partner Preference Test (PPT)	Both	% partner huddle	2-way RM-ANOVA	Timepoint (RM)	2	0.184	0.832		0.00428	n = 30	84	1B
				Pairing Type	1	1.393	0.241		0.0162								Signif. codes: 0 ‘***’ 0.001 ‘**’ 0.01 ‘*’ 0.05 ‘.’ 0.1 ‘ ’ 1
				Timepoint*PairingType	2	0.12	0.887		0.00278
		% novel huddle	2-way RM-ANOVA	Timepoint (RM)	2	0.184	0.832		0.00428		84
				Pairing Type	1	1.393	0.241		0.0162
				Timepoint*PairingType	2	0.12	0.887		0.00278
	OS	% partner huddle, Baseline	one-tailed, t-test	mu = 50%	14	5.1399	0.0001503	***		n = 15
	OS	% partner huddle, Short-term (48hrs)	one-tailed, t-test	mu = 50%	14	4.9014	0.0002337	***
	OS	% partner huddle, Long-term (4wks)	one-tailed, t-test	mu = 50%	14	3.9083	0.001576	**
	SS	% partner huddle, Baseline	one-tailed, t-test	mu = 50%	14	2.0137	0.06368	.
	SS	% partner huddle, Short-term (48hrs)	one-tailed, t-test	mu = 50%	14	2.1493	0.04959	*
	SS	% partner huddle, Long-term (4wks)	one-tailed, t-test	mu = 50%	14	3.4772	0.003699	**
	Both	raw partner huddle	2-way RM-ANOVA	Timepoint (RM)	2	0.167	0.847		0.00389	n = 30	84	S1A
				Pairing Type	1	1.408	0.239		0.0164
				Timepoint*PairingType	2	0.038	0.963		0.000882
		raw novel huddle	2-way RM-ANOVA	Timepoint (RM)	2	0.387	0.6804		0.00874		84	S1B	See post-hoc sheet
				Pairing Type	1	3.463	0.0663	.	0.0391
				Timepoint*PairingType	2	0.138	0.8712		0.00312
		distance to partner	2-way RM-ANOVA	Timepoint (RM)	2	0.124	0.884		0.00292		84	S1C
				Pairing Type	1	0.232	0.631		0.00274
				Timepoint*PairingType	2	0.221	0.802		0.0052
		distance to novel	2-way RM-ANOVA	Timepoint (RM)	2	0.196	0.822		0.00464		84
				Pairing Type	1	0.11	0.741		0.0013
				Timepoint*PairingType	2	0.088	0.916		0.00207
		total locomotion	2-way RM-ANOVA	Timepoint (RM)	2	1.635	0.201		0.0278441		84	S1D	See post-hoc sheet
				Pairing Type	1	28.111	9.11e-07	***	0.239304
				Timepoint*PairingType	2	1.044	0.357		0.0177673
		% partner chamber time	2-way RM-ANOVA	Timepoint (RM)	2	0.14	0.869		0.00331		84
				Pairing Type	1	0.277	0.6		0.00326
				Timepoint*PairingType	2	0.108	0.897		0.00255
		% novel chamber time	2-way RM-ANOVA	Timepoint (RM)	2	0.578	0.563		0.0135		84
				Pairing Type	1	0	0.984		4.544e-06
				Timepoint*PairingType	2	0.126	0.882		0.00294
		raw partner chamber time	2-way RM-ANOVA	Timepoint (RM)	2	0.14	0.869		0.00331		84
				Pairing Type	1	0.277	0.6		0.00326
				Timepoint*PairingType	2	0.108	0.897		0.00255
		raw novel chamber time	2-way RM-ANOVA	Timepoint (RM)	2	0.578	0.563		0.0135		84
				Pairing Type	1	0	0.984		4.54e-06
				Timepoint*PairingType	2	0.126	0.882		0.00294
		% partner huddle change score (ST - Base)	F-test of equality of variances	Pairing Type	14	0.2045	0.005357	**				S1E
		% partner huddle change score (LT - ST)		Pairing Type	14	1.2171	0.7183
		% partner huddle change score (LT - Base)		Pairing Type	14	0.65159	0.4329					S1E
		raw partner huddle change score (ST - Base)	F-test of equality of variances	Pairing Type	14	0.24651	0.01313	.
		raw partner huddle change score (LT - ST)		Pairing Type	14	0.94747	0.921
		raw partner huddle change score (LT - Base)		Pairing Type	14	0.67324	0.4686
	OS	latency to huddle with partner	log-rank test	Timepoint	2	5.6	0.06	.		n = 15		1C
	OS	latency to huddle with novel	log-rank test	Timepoint	2	0.6	0.72					1D
	SS	latency to huddle with partner	log-rank test	Timepoint	2	4.9	0.087					1C
	SS	latency to huddle with novel	log-rank test	Timepoint	2	1.3	0.52					1D
	Both	latency to huddle with partner	log-rank test	Timepoint + PairingType	5	13.9	0.02	*
	Both	latency to huddle with novel	log-rank test	Timepoint + PairingType	5	2.4	0.8
	OS	% partner huddle	Pearson's R	Baseline:48hrs	13	2.5947	0.0222	*	0.584116				These stats are not the same as 1F. 1F was caculated using the cor() function in R.
				Baseline:4wks		-0.8875	0.3909		-0.239013
				48hrs:4wks		-1.3001	0.2162		-0.339199
	SS	% partner huddle	Pearson's R	Baseline:48hrs		0.86461	0.4029		0.233189
				Baseline:4wks		1.1701	0.263		0.308674
				48hrs:4wks		-0.61068	0.5519		-0.166993
	OS	raw partner huddle	Pearson's R	Baseline:48hrs		3.348	0.00524	**	0.680455
				Baseline:4wks		-0.21203	0.8354		-0.0587046
				48hrs:4wks		-0.63021	0.5395		-0.172178
	SS	raw partner huddle	Pearson's R	Baseline:48hrs		1.4552	0.1693		0.374276
				Baseline:4wks		1.3652	0.1953		0.354112
				48hrs:4wks		0.21791	0.8309		0.0603281
Resident Intruder Test (RIT)	Both	Duration of resident individual behaviors	3-way RM-ANOVA	Timepoint (RM)	1	3.169	0.0757	.	0.002278		464	S1G	See post-hoc sheet
				Pairing Type		15.408	9.97e-05	***	0.011079
				Behavior	7	113.351	2e-16	***	0.5705
				Timepoint*PairingType	1	0.07	0.7914		5.034e-05
				Timepoint*Behavior	7	0.875	0.526		0.0044048
				PairingType*Behavior		13.535	5.96e-16	***	0.06813				See post-hoc sheet
				Timepoint*PairingType*Behavior		1.969	0.0576	.	0.0099115
		Duration of resident behavior categories	3-way RM-ANOVA	Timepoint (RM)	1	1.467	0.226487		0.0022784		480	1E	See post-hoc sheet
				Pairing Type		7.131	0.007833	**	0.011079
				Behavior Category	3	44.644	2e-16	***	0.208078
				Timepoint*PairingType	1	0.032	0.857		5.0343e-05
				Timepoint*BehaviorCat	3	0.39	0.759936		0.0018198
				PairingType*BehaviorCat		5.559	0.000934	***	0.0259102
				Timepoint*PairingType*BehaviorCat		1.084	0.355381		0.00505316
	OS	latency to resident tumble fighting	log-rank test	Timepoint		9.3	0.002	***		n = 15		1F
	SS	latency to resident tumble fighting	log-rank test	Timepoint		0	0.9					1F
	Acute	latency to resident tumble fighting	log-rank test	Pairing Type		1.7	0.2
	Chronic	latency to resident tumble fighting	log-rank test	Pairing Type		4.2	0.04	*				1F
	Both	latency to huddle	log-rank test	Timepoint + PairingType	3	11.6	0.009	*

### Sheet: Behavior post hocs
Experiment	Pairing Type (OS or SS)	Measurement	Statistical Test	Significant comparison	Post-hoc comparison(s)	Adjusted p-value	*	Fig.	Notes
PPT	Both	raw novel huddle	2-way RM-ANOVA	Pairing Type	SS-OS	0.238675		S1B
		total locomotion	2-way RM-ANOVA	Pairing Type	SS-OS	9.11e-07	***	S1D
				Timepoint*PairingType	Baseline:SS-Baseline:OS	0.001722	***
					ST:SS-ST:OS	0.0244	*
					LT:SS-LT:OS	0.359
	OS	latency to huddle with partner	log rank test	Timepoint	Baseline:Acute	0.072		1C
					Baseline:Chronic	0.072
					Acute:Chronic	0.918
	SS	latency to huddle with partner	log rank test	Timepoint	Baseline:Acute	0.36		1D
					Baseline:Chronic	0.12
					Acute:Chronic	0.22
RIT	Both	Duration of individual behaviors	3-way RM-ANOVA	Timepoint	LT-ST	0.0757
				Pairing Type	SS-OS	9.974e-05	***
				Behavior	social investigation-any other behavior	8.99e-12	***
					tumble fighting - any other behavior	7.681E-6 to 1.41E-5	***
				PairingType*Behavior	SS:social investigation-OS:social investigation	9.14e-12	***		Only including significant comparisons of SS-OS of the same behavior.
				Timepoint*PairingType*Behavior	LT:OS:Social Invest. - ST:OS:Social Invest.	0.0106211	***	S1G
					ST:SS:Social Invest. - ST:OS:Social Invest.	9.30167e-12	***
					LT:SS:Social Invest. - LT:OS:Social Invest.	0.000321742	***
		Duration of behavior categories	3-way RM-ANOVA	Pairing Type	SS-OS	0.0078	***
				BehaviorCategory	any behavior cat. - any behavior cat.	0.0479 to 5.166E-11	***
				PairingType*BehaviorCat	any behavior cat. - any behavior cat.	none pass significance		1E	none pass significance
				Timepoint*PairingType*Behavior	ST:SS:Social Invest. - ST:OS:Social Invest.	0.00096681	***		Only including significant comparisons of SS-OS of the same behavior within the same time point

### Sheet: Transcription stats
Analysis	Measurement	Statistical Test	Comparison	Set comparison	Set size	Expected overlap	p	*	Fig.	Notes		Experiment	Pairing Type (OS or SS)	Measurement	Statistical Test	Comparison	° of freedom, error	F or T or Chi Sq	p	*	Group Size	Fig.	Notes
DESeq2	upregulated and downregulated DEGs	Fisher's Exact Test	Upreg ST paired: Upreg LT paired: Downreg ST paired: Downreg LT paired	Upreg ST:Upreg LT	104	30.2436	5.35976e-31	*	S4E			PPT	OS	Baseline partner huddle %; Paired	one-tailed, t-test	mu = 50%	14	11.758	1.214e-08	***	n = 15	2B
				Downreg ST:Downreg LT	46	13.3205	7.05118e-14	*					OS	Baseline partner huddle %; Separated			11	11.559	1.708e-07	***	n = 12	3B
				Upreg ST:Downreg LT	5	19.0423	0.999981						SS	Baseline partner huddle %; Paired			10	7.7822	1.498e-05	***	n = 11	2B
	up/downregulated DEGs	Fisher's Exact Test	DEGs combined pair bond: DEGs ST sep: DEGs LT sep	combined PBond:ST	87	31.8626	6.78097e-19	*	S4F				SS	Baseline partner huddle %; Separated			9	6.0673	0.0001865	***	n = 10	3B
				combined PBond:LT	18	17.9589	0.532764						Both	Baseline partner huddle %; Paired	two-tailed, t-test	OS vs SS	21.016	1.3735	0.184		n = 26	2B
				ST:LT	7	5.06102	0.243731							Baseline partner huddle %; Separated			14.332	0.329	0.747		n = 22	3B
				combined PBond:ST:LT	3	0.488658	0.0132968	*
	upregulated DEGs	Fisher's Exact Test	DEGs combined pair bond: DEGs ST: DEGs LT	combined PBond:ST	84	17.2629	8.92657e-37	*
				combined PBond:LT	13	5.77836	0.00456427	*
				ST:LT	4	1.57652	0.073052	.
				combined PBond:ST:LT	3	0.113871	0.000215183	*
	downregulated DEGs	Fisher's Exact Test	DEGs combined pair bond: DEGs ST: DEGs LT	combined PBond:ST	2	2.21347	0.65341
				combined PBond:LT	3	2.57833	0.478534
				ST:LT	2	0.79535	0.188919
				combined PBond:ST:LT	N/A
RRHO	UU quadrants	Fisher's Exact Test	(1) ST vs LT Paired UU:(2) Collapsed Pbond vs ST sep UU:(3) Collapsed Pbond vs LT sep UU	1:2	1701	603.11	0	*	3F	Very significant
				2:3	1169	300.09	0	*
				1:3	1120	390.46	0	*
				1:2:3	900	76.33	0	*
	DD quadrants	Fisher's Exact Test	(1) ST vs LT Paired DD:(2) Collapsed Pbond vs ST sep DD:(3) Collapsed Pbond vs LT sep DD	1:2	2078	1064.45	0	*	3G
				2:3	1191	454.12	3.04e-102	*
				1:3	830	455.39	0	*
				1:2:3	665	134.72	0	*

### Sheet: Behavior animals
Experimental Vole	Experimental sex	Cohort	PairingType	Age at Time of Pairing	Experimental Parents	Exp. Parent Code	Partner	Partner sex	Partner manipulation	Partner Parents	Partner Parent Code	Notes		Behavior	Behavior Category	Description
2968	M	1	OS	141	2092 and 2108	1	2772	F	tubal ligation	2024 and 2034	2			tumble fighting	aggression	﻿direct aggressive behavior between animals that results in tumble fighting can also include small lunges prior to aggression
2999	M	1	OS	119	2092 and 2108	1	3014	F	tubal ligation	2024 and 2034	2			defensive psotures	aggression	﻿when animal stands on hind legs and is cautiously sniffing the other animal prior to aggression
3002	M	1	OS	119	2092 and 2108	1	3016	F	tubal ligation	2024 and 2034	2			anogenital sniffing	investigation	﻿animals are anogenital sniffing each other
3061	M	1	OS	83	2024 and 2034	2	3045	F	tubal ligation	2092 and 2108	1			social investigation	investigation	﻿can be following, approach, sniffing the other animal, leaning twords the animal to smell but no aggression shown
3062	M	1	OS	83	2024 and 2034	2	3044	F	tubal ligation	2092 and 2108	1			huddling	affalitative	﻿animals huddling together in side-by-side contact without aggression
3064	M	1	OS	83	2024 and 2034	2	3046	F	tubal ligation	2092 and 2108	1			autogrooming	non-social	﻿grooming either themselves or the other animal
3096	M	1	OS	60	2024 and 2034	2	3021	F	tubal ligation	2126 and 2125	8			digging	non-social	﻿digging in the cage bedding while not interacting with the other animal can also be seen as burying under the bedding
3098	M	1	OS	60	2024 and 2034	2	3025	F	tubal ligation	2136 and 2147	8			chasing	aggression	﻿chasing the animal around the cage usually during tuble fighting or aggressive fast behavior
3073	M	2	OS	106	2029 and 2146	3	2987	F	tubal ligation	2024 and 2034	2
3077	M	2	OS	104	2080 and 2117	4	2774	F	tubal ligation	2024 and 2034	2
3124	M	2	OS	70	2142 and 2103	5	2986	F	tubal ligation	2024 and 2034	2
3128	M	2	OS	70	2084 and 2114	6	3019	F	tubal ligation	2024 and 2034	2
3130	M	2	OS	70	2084 and 2114	6	3017	F	tubal ligation	2024 and 2034	2
3135	M	2	OS	68	2024 and 2034	2	3001	F	tubal ligation	2092 and 2108	1	Removed from analysis due to poor PPT tracking
3143	M	2	OS	64	2136 and 2147	7	3018	F	tubal ligation	2024 and 2034	2
3145	M	2	OS	64	2136 and 2147	7	3060	F	tubal ligation	2024 and 2034	2
3838	M	1	SS	79	3192 and 3587	16	3839	M	n/a	3192 and 3587	16
3840	M	1	SS	80	3192 and 3587	16	3842	M	n/a	3192 and 3587	16
3867	M	1	SS	64	2080 and 2117	9	3868	M	n/a	2080 and 2117	9
3664	M	1	SS	164	3092 and 3103	12	3667	M	n/a	3092 and 3103	12
3882	M	1	SS	66	3516 and 3483	13	3884	M	n/a	3516 and 3483	13
3863	M	1	SS	69	3192 and 3587	16	3864	M	n/a	3192 and 3587	16
3885	M	1	SS	68	3564 and 3501	14	3890	M	n/a	3564 and 3501	14
3861	M	1	SS	71	3192 and 3587	16	3862	M	n/a	3192 and 3587	16
3938	M	2	SS	62	2080 and 2117	9	3939	M	n/a	2080 and 2117	9
3949	M	2	SS	65	3029 and 3048	11	3951	M	n/a	3029 and 3048	11
3957	M	2	SS	67	3092 and 3103	12	3958	M	n/a	3092 and 3103	12
3962	M	2	SS	64	3027 and 3036	10	3964	M	n/a	3027 and 3036	10
3966	M	2	SS	75	3517 and 3607	15	3970	M	n/a	3517 and 3607	15
3974	M	2	SS	71	3523 and 3511	13	3975	M	n/a	3523 and 3511	13
3989	M	2	SS	73	3564 and 3501	14	3992	M	n/a	3564 and 3501	14

### Sheet: Transcription animals
Animal	IorP	Cohort	Pairing	Timepoint	Separation	ProcessingGroup	PartnerPreference	DissectionOrder	Parentage	ParentCode	AgeAtPairing	PairingAgeCat	RIN	InputRNA	Notes		Column descriptions
2756	Input	SS48P	SS	48	Paired	11	92.6457	1	2136 and 2147	12	143	high	3.7	150			Animal	Experimental animal number
2766	Input	SS48P	SS	48	Paired	11	90.1296	3	1743 and 1740	13	140	med	9	150			IorP	If this animal was part of the TRAP portion of the study they will have both input and pulldown samples associated
2887	Input	SS48P	SS	48	Paired	13	63.7464	5	1750 and 1767	7	145	high	9.3	150			Cohort	Which experimental cohort the animal was a part of
2911	Input	SS48P	SS	48	Paired	13	94.9268	3	2126 and 2125	14	113	med	9.4	150			ProcessingGroup	Refers to animals that were processed together. As in, all manipulations/harvesting was done on the same day for all animals in the same processing group
2919	Input	SS48P	SS	48	Paired	14	68.5325	3	2029 and 2146	17	112	med	9.2	150			DissectionOrder	Which animal was dissected first to last when collecting tissue for RNA isolation
2920	Input	SS48P	SS	48	Paired	14	99.2347	1	2029 and 2146	17	112	med	9.2	150			Parentage	Parents of the experimental animal
2723	Input	SS48I	SS	48	Isolated	12	87.3908	2	2142 and 2103	2	163	high	8.7	150			Parent code	For ease with data processing, assigning a numeric identifer to each parent pair. As in, parent code 1 and 2 are from two different sets of parents
2750	Input	SS48I	SS	48	Isolated	13	98.8026	1	2126 and 2125	14	158	high	9.1	150			Age at pairing	Age of experimental animal at first pairing
2780	Input	SS48I	SS	48	Isolated	12	100	1	2080 and 2117	15	152	high	8.8	150			PairingAgeCat	If animals age at pairing was categorized as "high," "med," or "low" based on distribution in a histogram.
2921	Input	SS48I	SS	48	Isolated	14	64.2783	4	2080 and 2117	15	112	med	9.1	150			RIN	RNA integrity value
2939	Input	SS48I	SS	48	Isolated	11	90.8371	8	2096 and 2151	10	74	low	9.1	150			Input RNA	Amount of RNA used to make libraries
2945	Input	SS48I	SS	48	Isolated	11	20.0838	6	2126 and 2125	14	74	low	9.2	150	Excluded for Partner preference < 50%		Partner preference	Partner preference score calculated as: ((time with partner)/(time with partner + time with novel))*100
2728	Input	OS48P	OS	48	Paired	13	76.3456	2	2142 and 2103	2	166	high	8.3	150
2736	Input	OS48P	OS	48	Paired	14	79.5306	5	1772 and 1739	6	168	high	8.8	150			Abbreviations
2737	Input	OS48P	OS	48	Paired	14	98.1115	2	1772 and 1739	6	168	high	8.9	150			OS4I	Opposite-sex, 4 weeks, Isolated
2758	Input	OS48P	OS	48	Paired	11	61.0861	7	2136 and 2147	12	143	high	8.6	150			OS4P	Opposite-sex, 4 weeks, Paired
2762	Input	OS48P	OS	48	Paired	12	94.7139	3	2096 and 2151	10	154	high	8.7	150			OS48I	Opposite-sex, 48 hrs, Isolated
2801	Input	OS48P	OS	48	Paired	12	86.4026	5	1649 and 1651	3	142	high	9.2	150			OS48P	Opposite-sex, 48 hrs, Paired
2898	Input	OS48I	OS	48	Isolated	11	59.4453	4	2136 and 2147	12	107	med	9	150			SS4I	Sibling, 4 weeks, Isolated
2906	Input	OS48I	OS	48	Isolated	12	94.182	4	2142 and 2103	2	110	med	9.3	150			SS4P	Sibling, 4 weeks, Paired
2909	Input	OS48I	OS	48	Isolated	13	88.6548	4	2126 and 2125	14	113	med	9.1	150			SS48I	Sibling, 48 hrs, Isolated
2910	Input	OS48I	OS	48	Isolated	11	84.617	2	2126 and 2125	14	98	low	9.2	150			SS48P	Sibling, 48 hrs, Paired
2913	Input	OS48I	OS	48	Isolated	14	93.2916	7	2024 and 2034	16	114	med	9	150
2917	Input	OS48I	OS	48	Isolated	14	93.4642	6	2024 and 2034	16	114	med	9.2	150
2954	Input	SS4P	SS	4	Paired	15	72.1327	3	2029 and 2146	17	70	low	8.6	20
2959	Input	SS4P	SS	4	Paired	15	62.4844	2	2080 and 2117	15	70	low	8.8	20
2973	Input	SS4P	SS	4	Paired	15	89.9018	5	2142 and 2103	2	59	low	8.9	40
2977	Input	SS4P	SS	4	Paired	15	74.3493	1	2084 and 2114	8	55	low	8.6	20
2984	Input	SS4P	SS	4	Paired	15	83.1881	4	2126 and 2125	14	52	low	8.6	20
2594	Input	SS4I	SS	4	Isolated	1	100	1	1668 and 1592	1	110	med	9	150
2599	Input	SS4I	SS	4	Isolated	2	56.43	1	2142 and 2103	2	113	med	8.6	150
2647	Input	SS4I	SS	4	Isolated	7	58.57	3	1776 and 1732	9	123	med	8.5	150
2660	Input	SS4I	SS	4	Isolated	9	84.31	1	2126 and 2125	11	124	med	8.9	150
2665	Input	SS4I	SS	4	Isolated	10	99.69	3	2136 and 2147	12	125	med	8.6	150
2601	Input	OS4P	OS	4	Paired	1	97.87	2	2142 and 2103	2	107	med	8.7	150
2604	Input	OS4P	OS	4	Paired	2	99.03	2	2142 and 2103	2	113	med	8.6	150
2611	Input	OS4P	OS	4	Paired	3	71.48	2	1649 and 1651	3	111	med	8.9	150
2615	Input	OS4P	OS	4	Paired	4	98.24	2	1770 and 1774	5	112	med	8.8	150
2638	Input	OS4P	OS	4	Paired	5	93.44	1	1750 and 1767	7	119	med	7.3	150
2644	Input	OS4P	OS	4	Paired	7	93.82	2	2084 and 2114	8	125	med	8.6	150
2656	Input	OS4P	OS	4	Paired	8	98.66	2	2096 and 2151	10	125	med	8.4	150
2662	Input	OS4P	OS	4	Paired	9	99.28	2	2126 and 2125	11	124	med	8.7	150
2669	Input	OS4P	OS	4	Paired	10	73.18	4	2136 and 2147	12	125	med	9.2	150
2612	Input	OS4I	OS	4	Isolated	3	87.21	1	1666 and 1660	4	111	med	8.8	150
2617	Input	OS4I	OS	4	Isolated	4	98.29	1	1770 and 1774	5	112	med	9	150
2639	Input	OS4I	OS	4	Isolated	5	85.52	3	1750 and 1767	7	119	med	8.4	150
2658	Input	OS4I	OS	4	Isolated	8	95	3	2096 and 2151	10	123	med	8.9	150
2659	Input	OS4I	OS	4	Isolated	7	75.21	1	2096 and 2151	10	121	med	9	150
2664	Input	OS4I	OS	4	Isolated	9	78.86	3	2136 and 2147	12	124	med	8.6	150
2594P	Pulldown	SS4I	SS	4	Isolated	1	100	1	1668 and 1592	1	110	med	7.8	10
2599P	Pulldown	SS4I	SS	4	Isolated	2	56.43	1	2142 and 2103	2	113	med	7.3	70
2647P	Pulldown	SS4I	SS	4	Isolated	7	58.57	3	1776 and 1732	9	123	med	7.3	10
2660P	Pulldown	SS4I	SS	4	Isolated	9	84.31	1	2126 and 2125	11	124	med	7.4	20
2665P	Pulldown	SS4I	SS	4	Isolated	10	99.69	3	2136 and 2147	12	125	med	7.5	70
2601P	Pulldown	OS4P	OS	4	Paired	1	97.87	2	2142 and 2103	2	107	med	7.2	20
2604P	Pulldown	OS4P	OS	4	Paired	2	99.03	2	2142 and 2103	2	113	med	7.4	20
2611P	Pulldown	OS4P	OS	4	Paired	3	71.48	2	1649 and 1651	3	111	med	8.3	20
2615P	Pulldown	OS4P	OS	4	Paired	4	98.24	2	1770 and 1774	5	112	med	7.5	70
2638P	Pulldown	OS4P	OS	4	Paired	5	93.44	1	1750 and 1767	7	119	med	6.6	70
2644P	Pulldown	OS4P	OS	4	Paired	7	93.82	2	2084 and 2114	8	125	med	7.6	10
2656P	Pulldown	OS4P	OS	4	Paired	8	98.66	2	2096 and 2151	10	125	med	7.5	10
2662P	Pulldown	OS4P	OS	4	Paired	9	99.28	2	2126 and 2125	11	124	med	7.7	40
2669P	Pulldown	OS4P	OS	4	Paired	10	73.18	4	2136 and 2147	12	125	med	7.9	20
2612P	Pulldown	OS4I	OS	4	Isolated	3	87.21	1	1666 and 1660	4	111	med	7.8	40
2617P	Pulldown	OS4I	OS	4	Isolated	4	98.29	1	1770 and 1774	5	112	med	7.6	20
2639P	Pulldown	OS4I	OS	4	Isolated	5	85.52	3	1750 and 1767	7	119	med	6.5	70
2658P	Pulldown	OS4I	OS	4	Isolated	8	95	3	2096 and 2151	10	123	med	7.2	40
2659P	Pulldown	OS4I	OS	4	Isolated	7	75.21	1	2096 and 2151	10	121	med	7.6	10
2664P	Pulldown	OS4I	OS	4	Isolated	9	78.86	3	2136 and 2147	12	124	med	7.4	40

### Sheet: Excluded animals
Behavior experiments				Transcriptional experiments
Animal	Cohort	Reason		Animal	Cohort	TRAP?	Sample Type	Reason
3135	OS	Difficulty tracking in the PPT tests		2629	SS4I	Yes	Pulldown	fastQC: Low base sequence quality and quality of the tile was poor.
				2629	SS4I	Yes	Input	Since pulldown was removed I also removed the Input sample.
				2602	OS4I	Yes	Never collected	Baseline partner preference < 50%
				2607	SS4I	Yes	Never collected	Baseline partner preference < 50%
				2645	OS4I	Yes	Never collected	Baseline partner preference < 50%
				2653	SS4I	Yes	Never collected	Baseline partner preference < 50%
				2670	OS4I	Yes	Never collected	Baseline partner preference < 50%
				2764	SS48P	No	Never collected	Baseline partner preference < 50%
				2951	SS48P	No	Never collected	Baseline partner preference < 50%
				2989	SS4P	No	Never collected	Baseline partner preference < 50%
				2930	SS48I	No	Never collected	Baseline partner preference < 50%
				2912	OS48I	No	Never collected	Baseline partner preference < 50%
				2972	SS4P	No	Never collected	Baseline partner preference < 50%
				2902	OS48P	No	Never collected	Baseline partner preference < 50%
				2988	SS4P	No	Never collected	Baseline partner preference < 50%
				2731	OS48P	No	Never collected	Baseline partner preference < 50%
				2748	SS48I	No	Never collected	Baseline partner preference < 50%
				2722	OS48P	No	Never collected	Baseline partner preference < 50%
				2945	SS48I	No	Input	Baseline partner preference < 50%
